# Sex-Specific Regulation of Behavioral Responses to Single Prolonged Stress: Role of PACAP

**DOI:** 10.1101/2024.12.11.627918

**Authors:** Marissa A. Smail, Evelin M. Cotella, Susan E. Martelle, James B. Chambers, Ria K. Parikh, Christine E. Moore, Ben A. Packard, Nawshaba Nawreen, Rachel D. Moloney, James P. Herman

## Abstract

Post-Traumatic Stress Disorder (PTSD) is a debilitating condition in which a traumatic experience triggers symptoms related to re-experiencing, avoidance, arousal, and mood dysregulation. PTSD negatively impacts 6% of people during their lifetime, with women being disproportionally affected and exhibiting different, more severe symptoms than men. Despite this widespread impact, the molecular mechanisms underlying PTSD and its sex differences remain poorly understood. Pituitary Adenylate Cyclase-Activating Polypeptide (PACAP) is a neuropeptide which participates in fine-tuning circuitry throughout the brain and has been associated with PTSD in humans, especially in women. Here, we use Single Prolonged Stress (SPS), an animal model of PTSD, to explore the roles of PACAP and sex in PTSD-like behaviors. Specifically, a PACAP agonist or antagonist was infused into the infralimbic (IL) prefrontal cortex, a region key to regulating fear- and anxiety-related behaviors, prior to SPS in male and female rats. One week later, rats were tested in open field/novel object, elevated plus maze, and social interaction. Utilizing a behavioral indexing method, we were able to uncover SPS effects in PTSD-related behavioral domains that were differentially impacted by PACAP manipulations in males and females. While both sexes exhibited increased threat avoidance and decreased threat assessment following SPS, females increased sociability while males decreased sociability. Males also appeared to be protected by IL PACAP antagonism while female SPS phenotypes were exacerbated by IL PACAP agonism. Furthermore, RNAscope revealed that PACAP in the prefrontal cortex responds differently to SPS in males and females. Together, these findings suggest complex relationships between SPS, sex, and IL PACAP which may have important implications for treating PTSD in men and women.

**HIGHLIGHTS:**

- SPS induces different PTSD-like phenotypes in male and female rats
- SPS increases threat avoidance and decreases threat appraisal in both sexes
- Sociability is decreased in males but increased in females following SPS
- IL PACAP manipulation exerts diverging SPS behavioral effects in males and females
- Prefrontal PACAP signaling plays a sex-specific role in SPS molecular mechanisms
