## Supplementary Table 1 for "Sex-Specific Regulation of Behavioral Responses to Single Prolonged Stress: Role of PACAP"

### Sheet: Main Body Figures
Location	Endpoint	Test	Test details	p value
Figure 2A	Male OF Center Duration	Two-way ANOVA	Finteraction(2,41)=0.8883	0.4191
			FStress(1,41)=4.197	0.0469
			FInfusion(2,41)=0.09206	0.9122
		post hoc: Sidak's multiple comparisons test	CON VEH vs. SPS VEH	0.3898
			CON PACAP vs. SPS PACAP	0.1507
			CON ANTAG vs. SPS ANTAG	0.9989
Figure 2B	Female OF Center Duration	Two-way ANOVA	Finteraction(2,53)=0.3943	0.6761
			FStress(1,53)=6.107	0.0167
			FInfusion(2,53)=0.5925	0.5566
		post hoc: Sidak's multiple comparisons test	CON VEH vs. SPS VEH	0.1159
			CON PACAP vs. SPS PACAP	0.8045
			CON ANTAG vs. SPS ANTAG	0.4345
Figure 2C	Male NO Discrimination Ratio	Two-way ANOVA	Finteraction(2,41)=3.733	0.0322
			FStress(1,41)=2.447	0.1252
			FInfusion(2,41)=0.5680	0.5709
		post hoc: Sidak's multiple comparisons test	CON VEH vs. SPS VEH	0.0058
			CON PACAP vs. SPS PACAP	>0.9999
			CON ANTAG vs. SPS ANTAG	0.9868
Figure 2D	Female NO Discrimination Ratio	Two-way ANOVA	Finteraction(2,53)=0.0043	0.9957
			FStress(1,53)=1.752	0.1913
			FInfusion(2,53)=1.139	0.328
Figure 3A	Male SI Social Interaction	Two-way ANOVA	Finteraction(2,41)=2.093	0.136
			FStress(1,41)=4.081	0.0498
			FInfusion(2,41)=0.5298	0.5298
		post hoc: Sidak's multiple comparisons test	CON VEH vs. SPS VEH	0.0416
			CON PACAP vs. SPS PACAP	>0.9999
			CON ANTAG vs. SPS ANTAG	0.8404
Figure 3A	Male SI Non-Social Interaction	Two-way ANOVA	Finteraction(2,42)=2.139	0.1304
			FStress(1,42)=4.847	0.0332
			FInfusion(2,42)=0.5619	0.5619
		post hoc: Sidak's multiple comparisons test	CON VEH vs. SPS VEH	0.0098
			CON PACAP vs. SPS PACAP	0.9985
			CON ANTAG vs. SPS ANTAG	0.8232
Figure 2B	Female SI Social Interaction	Two-way ANOVA	Finteraction(2,52)=1.327	0.274
			FStress(1,52)=0.9362	0.3377
			FInfusion(2,52)=1.123	0.3331
Figure 2B	Female SI Non-Social Interaction	Two-way ANOVA	Finteraction(2,52)=2.666	0.0791
			FStress(1,52)=2.164	0.1473
			FInfusion(2,52)=1.943	0.1536
Figure 4A	Male EPM Closed Arm Duration	Two-way ANOVA	Finteraction(2,44)=0.8083	0.4521
			FStress(1,44)=4.634	0.0369
			FInfusion(2,44)=1.738	0.1878
		post hoc: Sidak's multiple comparisons test	CON VEH vs. SPS VEH	0.1371
			CON PACAP vs. SPS PACAP	0.3515
			CON ANTAG vs. SPS ANTAG	0.9944
Figure 4A	Male EPM Center Duration	Two-way ANOVA	Finteraction(2,43)=1.849	0.1697
			FStress(1,43)=4.580	0.0381
			FInfusion(2,43)=0.6585	0.5227
		post hoc: Sidak's multiple comparisons test	CON VEH vs. SPS VEH	0.0196
			CON PACAP vs. SPS PACAP	0.6349
			CON ANTAG vs. SPS ANTAG	>0.9999
Figure 4A	Male EPM Head Dip Duration	Two-way ANOVA	Finteraction(2,41)=1.914	0.1604
			FStress(1,41)=3.545	0.0668
			FInfusion(2,41)=1.327	0.2763
Figure 4B	Female EPM Closed Arm Duration	Two-way ANOVA	Finteraction(2,52)=0.3918	0.6778
			FStress(1,52)=4.692	0.0349
			FInfusion(2,52)=5.069	0.0097
		post hoc: Sidak's multiple comparisons test	CON VEH vs. SPS VEH	0.7243
			CON PACAP vs. SPS PACAP	0.1589
			CON ANTAG vs. SPS ANTAG	0.7878
Figure 4B	Female EPM Center Duration	Two-way ANOVA	Finteraction(2,51)=1.024	0.3665
			FStress(1,51)=6.338	0.015
			FInfusion(2,51)=0.3890	0.389
		post hoc: Sidak's multiple comparisons test	CON VEH vs. SPS VEH	0.6976
			CON PACAP vs. SPS PACAP	0.0352
			CON ANTAG vs. SPS ANTAG	0.8327
Figure 4B	Female Head Dip Duration	Two-way ANOVA	Finteraction(2,51)=0.6269	0.5383
			FStress(1,51)=3.827	0.0559
			FInfusion(2,51)=4.155	0.0213
		post hoc: Sidak's multiple comparisons test	CON VEH vs. SPS VEH	0.7543
			CON PACAP vs. SPS PACAP	0.1574
			CON ANTAG vs. SPS ANTAG	0.9484
Figure 5B	Male Threat Avoidance Index	Two-way ANOVA	Finteraction(2,41)=1.187	0.3153
			FStress(1,41)=6.509	0.0146
			FInfusion(2,41)=0.1985	0.8207
		post hoc: Sidak's multiple comparisons test	CON VEH vs. SPS VEH	0.1051
			CON PACAP vs. SPS PACAP	0.1081
			CON ANTAG vs. SPS ANTAG	0.9968
Figure 5B	Male Threat Appraisal Index	Two-way ANOVA	Finteraction(2,41)=3.580	0.0369
			FStress(1,41)=3.660	0.0627
			FInfusion(2,41)=0.4369	0.649
		post hoc: Sidak's multiple comparisons test	CON VEH vs. SPS VEH	0.0486
			CON PACAP vs. SPS PACAP	0.1721
			CON ANTAG vs. SPS ANTAG	0.653
Figure 5B	Male Sociability Index	Two-way ANOVA	Finteraction(2,42)=2.137	0.1307
			FStress(1,42)=4.498	0.0399
			FInfusion(2,42)=0.6157	0.5451
		post hoc: Sidak's multiple comparisons test	CON VEH vs. SPS VEH	0.0115
			CON PACAP vs. SPS PACAP	0.9998
			CON ANTAG vs. SPS ANTAG	0.8299
Figure 5C	Female Threat Avoidance Index	Two-way ANOVA	Finteraction(2,49)=0.1359	0.8733
			FStress(1,49)=19.29	<0.0001
			FInfusion(2,49)=2.180	0.1238
		post hoc: Sidak's multiple comparisons test	CON VEH vs. SPS VEH	0.0222
			CON PACAP vs. SPS PACAP	0.033
			CON ANTAG vs. SPS ANTAG	0.1019
Figure 5C	Female Threat Appraisal Index	Two-way ANOVA	Finteraction(2,50)=0.6857	0.5084
			FStress(1,50)=5.381	0.0245
			FInfusion(2,50)=2.492	0.093
		post hoc: Sidak's multiple comparisons test	CON VEH vs. SPS VEH	0.1778
			CON PACAP vs. SPS PACAP	0.2604
			CON ANTAG vs. SPS ANTAG	0.9701
Figure 5C	Female Sociability Index	Two-way ANOVA	Finteraction(2,50)=3.490	0.0381
			FStress(1,50)=1.904	0.1738
			FInfusion(2,50)=1.059	0.3544
		post hoc: Sidak's multiple comparisons test	CON VEH vs. SPS VEH	0.0163
			CON PACAP vs. SPS PACAP	0.9998
			CON ANTAG vs. SPS ANTAG	0.9457
Figure 6A	Male RNAscope PACAP IL PFC	Unpaired t test	t(66)=3.888	0.0002
Figure 6B	Female RNAscope PACAP IL PFC	Unpaired t test	t(46)=0.1388	0.8902
Figure 6C	Male RNAscope PACAP PL PFC	Unpaired t test	t(38)=2.396	0.0216
Figure 6D	Female RNAscope PACAP PL PFC	Unpaired t test	t(66)=3.888	0.0002

### Sheet: Supplementary Figures
Location	Endpoint	Test	Test details	p value
Supplementary Figure 1A	Male OF Border Duration	Two-way ANOVA	Finteraction(2,41)=0.8883	0.4191
			FStress(1,41)=4.197	0.0469
			FInfusion(2,41)=0.09205	0.9123
		post hoc: Sidak's multiple comparisons test	CON VEH vs. SPS VEH	0.3898
			CON PACAP vs. SPS PACAP	0.1507
			CON ANTAG vs. SPS ANTAG	0.9989
Supplementary Figure 1A	Male OF Distance Moved	Two-way ANOVA	Finteraction(2,42)=1.279	0.2888
			FStress(1,42)=0.3523	0.556
			FInfusion(2,42)=0.6079	0.5492
Supplementary Figure 1A	Female OF Border Duration	Two-way ANOVA	Finteraction(2,53)=0.3926	0.6773
			FStress(1,53)=6.095	0.0168
			FInfusion(2,53)=0.5907	0.5575
		post hoc: Sidak's multiple comparisons test	CON VEH vs. SPS VEH	0.1166
			CON PACAP vs. SPS PACAP	0.8044
			CON ANTAG vs. SPS ANTAG	0.4357
Supplementary Figure 1A	Female OF Distance Moved	Two-way ANOVA	Finteraction(2,52)=4.382	0.0174
			FStress(1,52)=0.1990	0.6573
			FInfusion(2,52)=0.8042	0.4529
		post hoc: Sidak's multiple comparisons test	CON VEH vs. SPS VEH	0.623
			CON PACAP vs. SPS PACAP	0.0312
			CON ANTAG vs. SPS ANTAG	0.8001
Supplementary Figure 1B	Male NO Novel Object Duration	Two-way ANOVA	Finteraction(2,44)=0.2172	0.8056
			FStress(1,44)=2.790	0.1019
			FInfusion(2,44)=0.2123	0.8095
Supplementary Figure 1B	Male NO Familiar Object Duration	Two-way ANOVA	Finteraction(2,41)=3.917	0.0277
			FStress(1,41)=1.222	0.2753
			FInfusion(2,41)=0.02231	0.978
		post hoc: Sidak's multiple comparisons test	CON VEH vs. SPS VEH	0.0149
			CON PACAP vs. SPS PACAP	0.6264
			CON ANTAG vs. SPS ANTAG	0.9674
Supplementary Figure 1B	Female NO Novel Object Duration	Two-way ANOVA	Finteraction(2,51)=0.3097	0.735
			FStress(1,51)=4.195	0.0457
			FInfusion(2,51)=0.2811	0.7561
		post hoc: Sidak's multiple comparisons test	CON VEH vs. SPS VEH	0.2143
			CON PACAP vs. SPS PACAP	0.6775
			CON ANTAG vs. SPS ANTAG	0.851
Supplementary Figure 1B	Female NO Familiar Object Duration	Two-way ANOVA	Finteraction(2,53)=1.032	0.3633
			FStress(1,53)=0.1998	0.6567
			FInfusion(2,53)=1.089	0.3441
Supplementary Figure 1C	Male SI Aggressive Interaction	Two-way ANOVA	Finteraction(2,41)=1.469	0.2419
			FStress(1,41)=3.573	0.0658
			FInfusion(2,41)=0.7542	0.4768
Supplementary Figure 1C	Male SI Submissive Interaction	Two-way ANOVA	Finteraction(2,39)=1.609	0.2131
			FStress(1,39)=0.1235	0.7271
			FInfusion(2,39=0.7541	0.4771
Supplementary Figure 1C	Female SI Aggressive Interaction	Two-way ANOVA	Finteraction(2,48)=4.125	0.0222
			FStress(1,48)=6.898	0.0115
			FInfusion(2,48)=1.469	0.2404
		post hoc: Sidak's multiple comparisons test	CON VEH vs. SPS VEH	0.903
			CON PACAP vs. SPS PACAP	0.2382
			CON ANTAG vs. SPS ANTAG	0.0034
Supplementary Figure 1C	Female SI Submissive Interaction	NA- no observations
Supplementary Figure 1D	Male EPM Open Arm Duration	Two-way ANOVA	Finteraction(2,39)=3.705	0.0336
			FStress(1,39)=2.322	0.1357
			FInfusion(2,39)=2.967	0.0632
		post hoc: Sidak's multiple comparisons test	CON VEH vs. SPS VEH	0.9835
			CON PACAP vs. SPS PACAP	0.9991
			CON ANTAG vs. SPS ANTAG	0.0105
Supplementary Figure 1D	Male EPM Nose Exploration Duration	Two-way ANOVA	Finteraction(2,42)=2.249	0.118
			FStress(1,42)=1.197	0.2802
			FInfusion(2,42)=0.7260	0.4898
Supplementary Figure 1D	Female EPM Open Arm Duration	Two-way ANOVA	Finteraction(2,52)=0.6455	0.5285
			FStress(1,52)=0.4977	0.4837
			FInfusion(2,52)=3.405	0.0408
		post hoc: Sidak's multiple comparisons test	CON VEH vs. SPS VEH	0.9879
			CON PACAP vs. SPS PACAP	0.4989
			CON ANTAG vs. SPS ANTAG	0.9941
Supplementary Figure 1D	Female EPM Nose Exploration Duration	Two-way ANOVA	Finteraction(2,52)=0.07629	0.9266
			FStress(1,52)=2.801	0.1002
			FInfusion(2,52)=0.4166	0.6614
Supplementary Figure 2A	Male CORT	Two-way ANOVA	Finteraction(20,213)=0.6249	0.8918
			FGroup(5,213)=0.3324	0.893
			FTime(2.334,124.3)=89.82	<0.0001
Supplementary Figure 2B	Female CORT	Two-way ANOVA	Finteraction(20,104)=0.7828	0.7283
			FGroup(5,26)=0.3309	0.8896
			FTime(3.053,79.38)=60.58	<0.0001
Supplementary Figure 3A	Male Threat Avoidance x Threat Appraisal	Pearson Correlation	r=-0.7763; R2=0.6026	0.0002
Supplementary Figure 3A	Male Threat Avoidance x Sociability	Pearson Correlation	r=-0.2396; R2=0.0574	0.3089
Supplementary Figure 3B	Female Threat Avoidance x Threat Appraisal	Pearson Correlation	r=-0.6177; R2=0.3815	0.0006
Supplementary Figure 3B	Female Threat Avoidance x Sociability	Pearson Correlation	r=-0.4020; R2=0.1616	0.0418
